# Transcriptome and metabolome analysis of crGART, a novel cell model of de novo purine synthesis deficiency: Alterations in CD36 expression and activity

**DOI:** 10.1101/2020.06.23.167924

**Authors:** Randall C Mazzarino, Veronika Baresova, Marie Zikánová, Nathan Duval, Terry G. Wilkinson, David Patterson, Guido N. Vacano

## Abstract

In humans, GART [phosphoribosylglycinamide formyltransferase (EC 2.1.2.2) / phosphoribosylglycinamide synthetase (EC 6.3.4.13) / phosphoribosylaminoimidazole synthetase (EC 6.3.3.1)] is a trifunctional protein which catalyzes the second, third, and fifth reactions of the ten step de novo purine synthesis (DNPS) pathway. The second step of DNPS is conversion of phosphoribosylamine (5-PRA) to glycineamide ribonucleotide (GAR). 5-PRA is extremely unstable under physiological conditions and is unlikely to accumulate in the absence of GART activity. Recently, a HeLa cell line null mutant for GART was constructed via CRISPR-Cas9 mutagenesis. This cell line, crGART, is an important cellular model of DNPS inactivation that does not accumulate DNPS pathway intermediates. In the current study, we characterized the crGART versus HeLa transcriptomes in purine-supplemented and purine-depleted growth conditions. We observed multiple transcriptome changes and discuss pathways and ontologies particularly relevant to Alzheimer disease and Down syndrome. We also report initial analysis of the Cluster of Differentiation (CD36) gene, which is highly expressed in crGART versus HeLa.
