## Supplementary Table 4 - PANTHER unique for "Transcriptome and metabolome analysis of crGART, a novel cell model of de novo purine synthesis deficiency: Alterations in CD36 expression and activity"

### Sheet: BP
Analysis Type:	PANTHER Overrepresentation Test (Released 20200407)
Annotation Version and Release Date:	GO Ontology database Released 2020-02-21
Analyzed List:	upload_1 (Homo sapiens)
Reference List:	Homo sapiens (all genes in database)
Test Type:	FISHER
Correction:	FDR
GO biological process complete	Homo sapiens - REFLIST (20851)	upload_1 (986)	upload_1 (expected)	upload_1 (over/under)	upload_1 (fold Enrichment)	upload_1 (raw P-value)	upload_1 (FDR)
cell cycle G2/M phase transition (GO:0044839)	140	19	6.62	+	2.87	0.000105	0.042
RNA splicing (GO:0008380)	400	41	18.92	+	2.17	1.28e-05	0.00814
mitochondrion organization (GO:0007005)	440	41	20.81	+	1.97	0.000127	0.0493
mRNA processing (GO:0006397)	477	44	22.56	+	1.95	6.58e-05	0.0283
RNA processing (GO:0006396)	874	79	41.33	+	1.91	1.64e-07	0.000373
mitotic cell cycle (GO:0000278)	731	63	34.57	+	1.82	1.61e-05	0.00988
mRNA metabolic process (GO:0016071)	697	60	32.96	+	1.82	2.37e-05	0.0126
mitotic cell cycle process (GO:1903047)	653	56	30.88	+	1.81	4.62e-05	0.0223
RNA metabolic process (GO:0016070)	1701	129	80.44	+	1.6	3.57e-07	0.000569
gene expression (GO:0010467)	2038	152	96.37	+	1.58	6.54e-08	0.00026
nucleic acid metabolic process (GO:0090304)	2301	170	108.81	+	1.56	1.69e-08	0.000135
nucleobase-containing compound metabolic process (GO:0006139)	2813	193	133.02	+	1.45	2.29e-07	0.000455
heterocycle metabolic process (GO:0046483)	2998	200	141.77	+	1.41	9.45e-07	0.00107
protein localization (GO:0008104)	2201	146	104.08	+	1.4	6.02e-05	0.0266
cellular aromatic compound metabolic process (GO:0006725)	3045	201	143.99	+	1.4	1.76e-06	0.00164
cellular component biogenesis (GO:0044085)	2551	167	120.63	+	1.38	2.6e-05	0.0134
organic cyclic compound metabolic process (GO:1901360)	3277	214	154.96	+	1.38	1.46e-06	0.00145
macromolecule localization (GO:0033036)	2538	165	120.02	+	1.37	4.72e-05	0.0221
cellular nitrogen compound metabolic process (GO:0034641)	3465	222	163.85	+	1.35	3.08e-06	0.00258
organelle organization (GO:0006996)	3455	220	163.38	+	1.35	5.58e-06	0.00423
cellular component organization or biogenesis (GO:0071840)	5772	349	272.95	+	1.28	2.45e-07	0.000433
macromolecule metabolic process (GO:0043170)	6173	373	291.91	+	1.28	7.28e-08	0.000232
cellular macromolecule metabolic process (GO:0044260)	5073	306	239.89	+	1.28	3.15e-06	0.00251
cellular metabolic process (GO:0044237)	7664	462	362.41	+	1.27	2.57e-10	4.09e-06
cellular component organization (GO:0016043)	5581	330	263.91	+	1.25	6.19e-06	0.00448
nitrogen compound metabolic process (GO:0006807)	7000	408	331.02	+	1.23	6.82e-07	0.000905
regulation of cellular metabolic process (GO:0031323)	6272	364	296.59	+	1.23	7.76e-06	0.00537
regulation of macromolecule metabolic process (GO:0060255)	6204	359	293.37	+	1.22	1.2e-05	0.00795
primary metabolic process (GO:0044238)	7463	431	352.91	+	1.22	5.9e-07	0.000854
metabolic process (GO:0008152)	8414	485	397.88	+	1.22	5e-08	0.000265
regulation of nitrogen compound metabolic process (GO:0051171)	5881	338	278.1	+	1.22	5.13e-05	0.0233
organic substance metabolic process (GO:0071704)	7841	449	370.78	+	1.21	7.6e-07	0.00093
regulation of primary metabolic process (GO:0080090)	6064	345	286.75	+	1.2	9.4e-05	0.0393
regulation of metabolic process (GO:0019222)	6755	382	319.43	+	1.2	4.08e-05	0.0203
G protein-coupled receptor signaling pathway (GO:0007186)	1322	28	62.51	-	0.45	1.31e-06	0.00139
sensory perception of chemical stimulus (GO:0007606)	540	8	25.54	-	0.31	0.000102	0.0415
detection of chemical stimulus (GO:0009593)	519	6	24.54	-	0.24	1.69e-05	0.00998
detection of chemical stimulus involved in sensory perception (GO:0050907)	483	5	22.84	-	0.22	2.04e-05	0.0116
detection of stimulus (GO:0051606)	702	7	33.2	-	0.21	9.81e-08	0.00026
detection of stimulus involved in sensory perception (GO:0050906)	545	5	25.77	-	0.19	1.89e-06	0.00167
detection of chemical stimulus involved in sensory perception of smell (GO:0050911)	439	4	20.76	-	0.19	2.28e-05	0.0125

### Sheet: CC
Analysis Type:	PANTHER Overrepresentation Test (Released 20200407)
Annotation Version and Release Date:	GO Ontology database Released 2020-02-21
Analyzed List:	upload_1 (Homo sapiens)
Reference List:	Homo sapiens (all genes in database)
Test Type:	FISHER
Correction:	FDR
GO cellular component complete	Homo sapiens - REFLIST (20851)	upload_1 (986)	upload_1 (expected)	upload_1 (over/under)	upload_1 (fold Enrichment)	upload_1 (raw P-value)	upload_1 (FDR)
nuclear matrix (GO:0016363)	108	19	5.11	+	3.72	4.27e-06	0.00057
catalytic step 2 spliceosome (GO:0071013)	86	15	4.07	+	3.69	4.66e-05	0.00425
nuclear periphery (GO:0034399)	133	21	6.29	+	3.34	6.13e-06	0.000769
kinetochore (GO:0000776)	136	19	6.43	+	2.95	7.47e-05	0.00576
mitotic spindle (GO:0072686)	125	17	5.91	+	2.88	0.000234	0.0156
spliceosomal complex (GO:0005681)	193	24	9.13	+	2.63	4.95e-05	0.00413
chromosome, centromeric region (GO:0000775)	196	24	9.27	+	2.59	9.82e-05	0.00729
microtubule (GO:0005874)	431	46	20.38	+	2.26	1.65e-06	0.000236
chromosomal region (GO:0098687)	339	35	16.03	+	2.18	4.53e-05	0.00432
spindle (GO:0005819)	363	35	17.17	+	2.04	0.0002	0.0138
ribonucleoprotein complex (GO:1990904)	700	62	33.1	+	1.87	7.31e-06	0.000862
nuclear body (GO:0016604)	795	64	37.59	+	1.7	0.000101	0.00722
nucleolus (GO:0005730)	935	74	44.21	+	1.67	4.75e-05	0.00414
polymeric cytoskeletal fiber (GO:0099513)	775	59	36.65	+	1.61	0.000633	0.0343
microtubule cytoskeleton (GO:0015630)	1250	92	59.11	+	1.56	5.79e-05	0.00465
supramolecular complex (GO:0099080)	1318	93	62.33	+	1.49	0.00025	0.0157
catalytic complex (GO:1902494)	1382	95	65.35	+	1.45	0.000443	0.0269
nucleoplasm (GO:0005654)	3975	256	187.97	+	1.36	2.35e-07	3.63e-05
nuclear lumen (GO:0031981)	4746	303	224.43	+	1.35	1.9e-08	3.8e-06
organelle lumen (GO:0043233)	5861	368	277.15	+	1.33	1.17e-09	3.37e-07
intracellular organelle lumen (GO:0070013)	5861	368	277.15	+	1.33	1.17e-09	2.94e-07
membrane-enclosed lumen (GO:0031974)	5861	368	277.15	+	1.33	1.17e-09	2.62e-07
protein-containing complex (GO:0032991)	5505	342	260.32	+	1.31	2.5e-08	4.55e-06
intracellular non-membrane-bounded organelle (GO:0043232)	4939	296	233.55	+	1.27	9.16e-06	0.00102
non-membrane-bounded organelle (GO:0043228)	4948	296	233.98	+	1.27	1.1e-05	0.00117
nucleus (GO:0005634)	7504	442	354.85	+	1.25	2.6e-08	4.35e-06
cytosol (GO:0005829)	5210	305	246.37	+	1.24	4.22e-05	0.00423
intracellular membrane-bounded organelle (GO:0043231)	10894	635	515.15	+	1.23	6.04e-14	3.03e-11
intracellular organelle (GO:0043229)	12687	730	599.94	+	1.22	1.63e-17	1.64e-14
cytoplasm (GO:0005737)	11488	652	543.24	+	1.2	6.11e-12	2.04e-09
membrane-bounded organelle (GO:0043227)	12598	709	595.73	+	1.19	2.05e-13	8.2e-11
intracellular (GO:0005622)	14483	806	684.87	+	1.18	8.92e-18	1.79e-14
organelle (GO:0043226)	13720	763	648.79	+	1.18	1.09e-14	7.31e-12
cellular anatomical entity (GO:0110165)	18633	916	881.12	+	1.04	0.000235	0.0152
cellular_component (GO:0005575)	18824	922	890.15	+	1.04	0.000475	0.0264
Unclassified (UNCLASSIFIED)	2027	64	95.85	-	0.67	0.000475	0.0272
immunoglobulin complex (GO:0019814)	185	0	8.75	-	< 0.01	0.000464	0.0273

### Sheet: MF
Analysis Type:	PANTHER Overrepresentation Test (Released 20200407)
Annotation Version and Release Date:	GO Ontology database Released 2020-02-21
Analyzed List:	upload_1 (Homo sapiens)
Reference List:	Homo sapiens (all genes in database)
Test Type:	FISHER
Correction:	FDR
GO molecular function complete	Homo sapiens - REFLIST (20851)	upload_1 (986)	upload_1 (expected)	upload_1 (over/under)	upload_1 (fold Enrichment)	upload_1 (raw P-value)	upload_1 (FDR)
RNA binding (GO:0003723)	1676	134	79.25	+	1.69	1.06e-08	1e-05
nucleic acid binding (GO:0003676)	4107	267	194.21	+	1.37	4.47e-08	3.52e-05
heterocyclic compound binding (GO:1901363)	6060	356	286.56	+	1.24	3.19e-06	0.00188
organic cyclic compound binding (GO:0097159)	6147	360	290.68	+	1.24	3.51e-06	0.00184
protein binding (GO:0005515)	12129	695	573.55	+	1.21	5.65e-15	2.67e-11
binding (GO:0005488)	15295	814	723.27	+	1.13	2.79e-11	6.59e-08
molecular_function (GO:0003674)	17653	898	834.77	+	1.08	6.09e-09	9.58e-06
Unclassified (UNCLASSIFIED)	3198	88	151.23	-	0.58	6.09e-09	7.19e-06
molecular transducer activity (GO:0060089)	1531	42	72.4	-	0.58	0.000115	0.0417
signaling receptor activity (GO:0038023)	1522	41	71.97	-	0.57	8.32e-05	0.0327
transmembrane signaling receptor activity (GO:0004888)	1305	30	61.71	-	0.49	8.91e-06	0.0042
G protein-coupled receptor activity (GO:0004930)	884	14	41.8	-	0.33	1.04e-06	0.000701
olfactory receptor activity (GO:0004984)	439	4	20.76	-	0.19	2.28e-05	0.00976

### Sheet: Gene List
gene_id
ENSG00000002330
ENSG00000005073
ENSG00000005100
ENSG00000005156
ENSG00000005421
ENSG00000006194
ENSG00000006744
ENSG00000008226
ENSG00000008869
ENSG00000009413
ENSG00000009724
ENSG00000010278
ENSG00000010310
ENSG00000011028
ENSG00000011198
ENSG00000011422
ENSG00000012504
ENSG00000013583
ENSG00000020181
ENSG00000023909
ENSG00000026950
ENSG00000029363
ENSG00000032444
ENSG00000033011
ENSG00000033122
ENSG00000034693
ENSG00000035862
ENSG00000037474
ENSG00000038358
ENSG00000039123
ENSG00000040608
ENSG00000042088
ENSG00000047249
ENSG00000047410
ENSG00000047936
ENSG00000048405
ENSG00000049167
ENSG00000049323
ENSG00000051596
ENSG00000052749
ENSG00000054116
ENSG00000055044
ENSG00000057663
ENSG00000058799
ENSG00000061938
ENSG00000062716
ENSG00000063761
ENSG00000064489
ENSG00000064490
ENSG00000064547
ENSG00000064763
ENSG00000065150
ENSG00000066279
ENSG00000066405
ENSG00000067167
ENSG00000067221
ENSG00000067829
ENSG00000068001
ENSG00000069248
ENSG00000070018
ENSG00000070269
ENSG00000070388
ENSG00000070495
ENSG00000070614
ENSG00000070831
ENSG00000071243
ENSG00000072071
ENSG00000072134
ENSG00000072201
ENSG00000072310
ENSG00000072803
ENSG00000073464
ENSG00000074219
ENSG00000075461
ENSG00000076555
ENSG00000077232
ENSG00000077585
ENSG00000078061
ENSG00000078328
ENSG00000079482
ENSG00000080845
ENSG00000081051
ENSG00000081189
ENSG00000081870
ENSG00000082153
ENSG00000082516
ENSG00000083123
ENSG00000083457
ENSG00000083520
ENSG00000083535
ENSG00000083544
ENSG00000083642
ENSG00000084073
ENSG00000085511
ENSG00000085982
ENSG00000086200
ENSG00000086504
ENSG00000087088
ENSG00000087237
ENSG00000087258
ENSG00000087269
ENSG00000087365
ENSG00000087586
ENSG00000087903
ENSG00000087995
ENSG00000088387
ENSG00000088832
ENSG00000088854
ENSG00000088876
ENSG00000088888
ENSG00000089094
ENSG00000089157
ENSG00000089177
ENSG00000089639
ENSG00000089775
ENSG00000089818
ENSG00000089902
ENSG00000090615
ENSG00000090674
ENSG00000091542
ENSG00000092140
ENSG00000093144
ENSG00000095261
ENSG00000099203
ENSG00000099330
ENSG00000099822
ENSG00000099860
ENSG00000100027
ENSG00000100034
ENSG00000100097
ENSG00000100138
ENSG00000100347
ENSG00000100626
ENSG00000100888
ENSG00000101003
ENSG00000101198
ENSG00000101280
ENSG00000101336
ENSG00000101361
ENSG00000101871
ENSG00000102057
ENSG00000102081
ENSG00000102384
ENSG00000102390
ENSG00000102854
ENSG00000102901
ENSG00000102931
ENSG00000102996
ENSG00000103005
ENSG00000103111
ENSG00000103168
ENSG00000103248
ENSG00000103264
ENSG00000103343
ENSG00000103353
ENSG00000103502
ENSG00000104055
ENSG00000104133
ENSG00000104154
ENSG00000104219
ENSG00000104228
ENSG00000104320
ENSG00000104522
ENSG00000104660
ENSG00000104691
ENSG00000104833
ENSG00000104872
ENSG00000104941
ENSG00000105058
ENSG00000105127
ENSG00000105227
ENSG00000105229
ENSG00000105290
ENSG00000105393
ENSG00000105409
ENSG00000105426
ENSG00000105650
ENSG00000105671
ENSG00000105711
ENSG00000105755
ENSG00000105767
ENSG00000105849
ENSG00000106003
ENSG00000106086
ENSG00000106153
ENSG00000106245
ENSG00000106263
ENSG00000106302
ENSG00000106344
ENSG00000106355
ENSG00000106459
ENSG00000106483
ENSG00000106484
ENSG00000106524
ENSG00000106636
ENSG00000106682
ENSG00000107164
ENSG00000107242
ENSG00000107371
ENSG00000107581
ENSG00000107625
ENSG00000107679
ENSG00000107816
ENSG00000107938
ENSG00000107957
ENSG00000108055
ENSG00000108179
ENSG00000108384
ENSG00000108592
ENSG00000108666
ENSG00000108797
ENSG00000109083
ENSG00000109084
ENSG00000109113
ENSG00000109189
ENSG00000109458
ENSG00000109576
ENSG00000109686
ENSG00000109911
ENSG00000109920
ENSG00000110046
ENSG00000110080
ENSG00000110107
ENSG00000110429
ENSG00000110514
ENSG00000110717
ENSG00000110975
ENSG00000111144
ENSG00000111269
ENSG00000111364
ENSG00000111670
ENSG00000111783
ENSG00000111834
ENSG00000111911
ENSG00000112038
ENSG00000112081
ENSG00000112130
ENSG00000112249
ENSG00000112499
ENSG00000112624
ENSG00000112659
ENSG00000112679
ENSG00000112695
ENSG00000112763
ENSG00000113141
ENSG00000113194
ENSG00000113240
ENSG00000113387
ENSG00000113456
ENSG00000113593
ENSG00000113595
ENSG00000113810
ENSG00000113811
ENSG00000114383
ENSG00000114554
ENSG00000114646
ENSG00000114767
ENSG00000114805
ENSG00000114982
ENSG00000115112
ENSG00000115756
ENSG00000115841
ENSG00000116128
ENSG00000116209
ENSG00000116514
ENSG00000116584
ENSG00000116698
ENSG00000116984
ENSG00000116985
ENSG00000117054
ENSG00000117133
ENSG00000117528
ENSG00000117569
ENSG00000117614
ENSG00000117625
ENSG00000117676
ENSG00000117724
ENSG00000118160
ENSG00000118246
ENSG00000118257
ENSG00000118513
ENSG00000118523
ENSG00000119004
ENSG00000119042
ENSG00000119227
ENSG00000119280
ENSG00000119285
ENSG00000119396
ENSG00000119397
ENSG00000119402
ENSG00000119431
ENSG00000119707
ENSG00000119906
ENSG00000120314
ENSG00000120341
ENSG00000120438
ENSG00000120686
ENSG00000120688
ENSG00000120690
ENSG00000120727
ENSG00000120832
ENSG00000120913
ENSG00000120948
ENSG00000121064
ENSG00000121075
ENSG00000121741
ENSG00000122026
ENSG00000122085
ENSG00000122194
ENSG00000122367
ENSG00000122376
ENSG00000122565
ENSG00000122566
ENSG00000122687
ENSG00000122735
ENSG00000122778
ENSG00000122986
ENSG00000123159
ENSG00000123191
ENSG00000123384
ENSG00000123405
ENSG00000123545
ENSG00000123643
ENSG00000123908
ENSG00000123992
ENSG00000124074
ENSG00000124120
ENSG00000124140
ENSG00000124159
ENSG00000124224
ENSG00000124279
ENSG00000124422
ENSG00000124782
ENSG00000124786
ENSG00000124831
ENSG00000124920
ENSG00000124939
ENSG00000125149
ENSG00000125246
ENSG00000125337
ENSG00000125534
ENSG00000125618
ENSG00000125629
ENSG00000125630
ENSG00000125637
ENSG00000125651
ENSG00000125676
ENSG00000125734
ENSG00000125740
ENSG00000125746
ENSG00000125772
ENSG00000125944
ENSG00000126003
ENSG00000126767
ENSG00000126953
ENSG00000127022
ENSG00000127125
ENSG00000127311
ENSG00000127325
ENSG00000127415
ENSG00000127528
ENSG00000127586
ENSG00000127666
ENSG00000127957
ENSG00000128050
ENSG00000128059
ENSG00000128513
ENSG00000128536
ENSG00000128581
ENSG00000128607
ENSG00000128609
ENSG00000128683
ENSG00000128699
ENSG00000129116
ENSG00000129158
ENSG00000129295
ENSG00000129566
ENSG00000129810
ENSG00000130045
ENSG00000130119
ENSG00000130182
ENSG00000130304
ENSG00000130312
ENSG00000130560
ENSG00000130635
ENSG00000130985
ENSG00000131165
ENSG00000131495
ENSG00000131844
ENSG00000131871
ENSG00000132471
ENSG00000132518
ENSG00000132522
ENSG00000132635
ENSG00000132670
ENSG00000132680
ENSG00000132740
ENSG00000132849
ENSG00000132938
ENSG00000132953
ENSG00000133106
ENSG00000133315
ENSG00000133401
ENSG00000133872
ENSG00000133935
ENSG00000134014
ENSG00000134057
ENSG00000134440
ENSG00000134480
ENSG00000134532
ENSG00000134575
ENSG00000134588
ENSG00000134758
ENSG00000134851
ENSG00000134882
ENSG00000134900
ENSG00000134987
ENSG00000135097
ENSG00000135316
ENSG00000135336
ENSG00000135424
ENSG00000135447
ENSG00000135477
ENSG00000135625
ENSG00000135643
ENSG00000135677
ENSG00000135698
ENSG00000135898
ENSG00000135905
ENSG00000135953
ENSG00000136068
ENSG00000136152
ENSG00000136159
ENSG00000136167
ENSG00000136243
ENSG00000136485
ENSG00000136819
ENSG00000136861
ENSG00000136867
ENSG00000136874
ENSG00000136942
ENSG00000137171
ENSG00000137393
ENSG00000137494
ENSG00000137496
ENSG00000137764
ENSG00000137821
ENSG00000137871
ENSG00000137947
ENSG00000137996
ENSG00000138081
ENSG00000138182
ENSG00000138378
ENSG00000138621
ENSG00000138653
ENSG00000138767
ENSG00000138778
ENSG00000138785
ENSG00000139180
ENSG00000139182
ENSG00000139187
ENSG00000139304
ENSG00000139370
ENSG00000139645
ENSG00000139675
ENSG00000139865
ENSG00000139890
ENSG00000139973
ENSG00000140022
ENSG00000140320
ENSG00000140326
ENSG00000140391
ENSG00000140471
ENSG00000140525
ENSG00000140526
ENSG00000140545
ENSG00000140548
ENSG00000140612
ENSG00000140623
ENSG00000140632
ENSG00000140948
ENSG00000141098
ENSG00000141198
ENSG00000141232
ENSG00000141294
ENSG00000141298
ENSG00000141376
ENSG00000141543
ENSG00000141564
ENSG00000141738
ENSG00000141873
ENSG00000141959
ENSG00000141994
ENSG00000142102
ENSG00000142173
ENSG00000142409
ENSG00000142444
ENSG00000142534
ENSG00000142675
ENSG00000142731
ENSG00000142751
ENSG00000143033
ENSG00000143258
ENSG00000143437
ENSG00000143469
ENSG00000143590
ENSG00000143612
ENSG00000143727
ENSG00000143768
ENSG00000143799
ENSG00000143858
ENSG00000143924
ENSG00000144357
ENSG00000144583
ENSG00000144597
ENSG00000144659
ENSG00000144747
ENSG00000144785
ENSG00000145014
ENSG00000145016
ENSG00000145029
ENSG00000145214
ENSG00000145293
ENSG00000145362
ENSG00000145536
ENSG00000145725
ENSG00000145743
ENSG00000145782
ENSG00000145833
ENSG00000145919
ENSG00000146232
ENSG00000146535
ENSG00000146540
ENSG00000146574
ENSG00000146677
ENSG00000146729
ENSG00000146731
ENSG00000146872
ENSG00000147140
ENSG00000147381
ENSG00000148339
ENSG00000148444
ENSG00000148660
ENSG00000148842
ENSG00000148950
ENSG00000149050
ENSG00000149089
ENSG00000149179
ENSG00000149573
ENSG00000149633
ENSG00000149679
ENSG00000150455
ENSG00000150637
ENSG00000150768
ENSG00000151012
ENSG00000151364
ENSG00000151466
ENSG00000151611
ENSG00000151693
ENSG00000151746
ENSG00000152061
ENSG00000152082
ENSG00000152217
ENSG00000152292
ENSG00000152348
ENSG00000152475
ENSG00000152527
ENSG00000152669
ENSG00000152763
ENSG00000152936
ENSG00000152942
ENSG00000153187
ENSG00000153774
ENSG00000153815
ENSG00000153922
ENSG00000154059
ENSG00000154122
ENSG00000154265
ENSG00000154370
ENSG00000154429
ENSG00000154734
ENSG00000154945
ENSG00000154957
ENSG00000154978
ENSG00000155016
ENSG00000155066
ENSG00000155070
ENSG00000155090
ENSG00000155096
ENSG00000155099
ENSG00000155115
ENSG00000155561
ENSG00000155666
ENSG00000155744
ENSG00000155761
ENSG00000156232
ENSG00000156531
ENSG00000156931
ENSG00000156959
ENSG00000156973
ENSG00000157111
ENSG00000157191
ENSG00000157353
ENSG00000157423
ENSG00000157837
ENSG00000157985
ENSG00000158482
ENSG00000158545
ENSG00000158793
ENSG00000159128
ENSG00000159399
ENSG00000159579
ENSG00000159788
ENSG00000160094
ENSG00000160111
ENSG00000160131
ENSG00000160284
ENSG00000160318
ENSG00000160345
ENSG00000160445
ENSG00000160469
ENSG00000161395
ENSG00000161798
ENSG00000161980
ENSG00000162069
ENSG00000162104
ENSG00000162385
ENSG00000162434
ENSG00000162599
ENSG00000162613
ENSG00000162643
ENSG00000162775
ENSG00000162819
ENSG00000162836
ENSG00000162959
ENSG00000162998
ENSG00000163249
ENSG00000163362
ENSG00000163513
ENSG00000163528
ENSG00000163602
ENSG00000163636
ENSG00000163702
ENSG00000163703
ENSG00000163807
ENSG00000163825
ENSG00000163932
ENSG00000163946
ENSG00000163975
ENSG00000164024
ENSG00000164045
ENSG00000164070
ENSG00000164082
ENSG00000164109
ENSG00000164180
ENSG00000164182
ENSG00000164190
ENSG00000164258
ENSG00000164265
ENSG00000164284
ENSG00000164287
ENSG00000164327
ENSG00000164346
ENSG00000164604
ENSG00000164611
ENSG00000164626
ENSG00000164654
ENSG00000164659
ENSG00000164690
ENSG00000164776
ENSG00000164951
ENSG00000165115
ENSG00000165182
ENSG00000165264
ENSG00000165416
ENSG00000165591
ENSG00000165669
ENSG00000165752
ENSG00000165914
ENSG00000166012
ENSG00000166199
ENSG00000166546
ENSG00000166889
ENSG00000166979
ENSG00000166986
ENSG00000167173
ENSG00000167257
ENSG00000167258
ENSG00000167395
ENSG00000167522
ENSG00000167523
ENSG00000167543
ENSG00000167552
ENSG00000167566
ENSG00000167671
ENSG00000167716
ENSG00000167778
ENSG00000167797
ENSG00000167996
ENSG00000168065
ENSG00000168175
ENSG00000168288
ENSG00000168306
ENSG00000168438
ENSG00000168439
ENSG00000168481
ENSG00000168490
ENSG00000168653
ENSG00000168890
ENSG00000168939
ENSG00000169064
ENSG00000169067
ENSG00000169155
ENSG00000169174
ENSG00000169180
ENSG00000169230
ENSG00000169375
ENSG00000169564
ENSG00000169599
ENSG00000169876
ENSG00000169891
ENSG00000169918
ENSG00000169933
ENSG00000169989
ENSG00000170088
ENSG00000170100
ENSG00000170248
ENSG00000170581
ENSG00000170890
ENSG00000170899
ENSG00000171004
ENSG00000171298
ENSG00000171302
ENSG00000171365
ENSG00000171456
ENSG00000171466
ENSG00000171490
ENSG00000171492
ENSG00000171530
ENSG00000171540
ENSG00000171658
ENSG00000171970
ENSG00000172062
ENSG00000172115
ENSG00000172238
ENSG00000172366
ENSG00000172375
ENSG00000172458
ENSG00000172478
ENSG00000172493
ENSG00000172530
ENSG00000172733
ENSG00000172969
ENSG00000173013
ENSG00000173137
ENSG00000173156
ENSG00000173281
ENSG00000173436
ENSG00000173653
ENSG00000173726
ENSG00000173914
ENSG00000173928
ENSG00000174106
ENSG00000174197
ENSG00000174572
ENSG00000174628
ENSG00000174695
ENSG00000174915
ENSG00000174996
ENSG00000175203
ENSG00000175387
ENSG00000175806
ENSG00000175946
ENSG00000176108
ENSG00000176410
ENSG00000176894
ENSG00000176896
ENSG00000176915
ENSG00000176973
ENSG00000177483
ENSG00000177485
ENSG00000177669
ENSG00000177853
ENSG00000178078
ENSG00000178404
ENSG00000178596
ENSG00000178690
ENSG00000178773
ENSG00000178996
ENSG00000179168
ENSG00000179195
ENSG00000179562
ENSG00000179673
ENSG00000179833
ENSG00000179855
ENSG00000180104
ENSG00000180346
ENSG00000180353
ENSG00000180385
ENSG00000180432
ENSG00000180879
ENSG00000180979
ENSG00000181523
ENSG00000181927
ENSG00000181938
ENSG00000182287
ENSG00000182372
ENSG00000182481
ENSG00000182518
ENSG00000182628
ENSG00000182747
ENSG00000182965
ENSG00000183018
ENSG00000183207
ENSG00000183255
ENSG00000183258
ENSG00000183291
ENSG00000183298
ENSG00000183431
ENSG00000183604
ENSG00000183605
ENSG00000183785
ENSG00000183808
ENSG00000183826
ENSG00000183935
ENSG00000184056
ENSG00000184156
ENSG00000184207
ENSG00000184216
ENSG00000184349
ENSG00000184489
ENSG00000184619
ENSG00000184792
ENSG00000184795
ENSG00000184844
ENSG00000184900
ENSG00000185046
ENSG00000185055
ENSG00000185085
ENSG00000185345
ENSG00000185347
ENSG00000185418
ENSG00000185483
ENSG00000185495
ENSG00000185515
ENSG00000185716
ENSG00000185728
ENSG00000185842
ENSG00000185900
ENSG00000185920
ENSG00000185947
ENSG00000185985
ENSG00000186051
ENSG00000186197
ENSG00000186222
ENSG00000186231
ENSG00000186417
ENSG00000186451
ENSG00000186487
ENSG00000186532
ENSG00000186687
ENSG00000186767
ENSG00000186908
ENSG00000187017
ENSG00000187123
ENSG00000187140
ENSG00000187627
ENSG00000187672
ENSG00000187686
ENSG00000187730
ENSG00000187984
ENSG00000188229
ENSG00000188368
ENSG00000188389
ENSG00000188396
ENSG00000188549
ENSG00000188559
ENSG00000188997
ENSG00000189014
ENSG00000189043
ENSG00000189366
ENSG00000196344
ENSG00000196358
ENSG00000196396
ENSG00000196405
ENSG00000196408
ENSG00000196421
ENSG00000196542
ENSG00000196549
ENSG00000196584
ENSG00000196593
ENSG00000196656
ENSG00000196663
ENSG00000196693
ENSG00000196748
ENSG00000197050
ENSG00000197061
ENSG00000197077
ENSG00000197081
ENSG00000197296
ENSG00000197302
ENSG00000197358
ENSG00000197361
ENSG00000197375
ENSG00000197746
ENSG00000197769
ENSG00000197852
ENSG00000197857
ENSG00000197927
ENSG00000197933
ENSG00000198034
ENSG00000198258
ENSG00000198517
ENSG00000198538
ENSG00000198589
ENSG00000198612
ENSG00000198723
ENSG00000198746
ENSG00000198799
ENSG00000198853
ENSG00000198892
ENSG00000198894
ENSG00000198917
ENSG00000198931
ENSG00000198944
ENSG00000201185
ENSG00000203667
ENSG00000204130
ENSG00000204256
ENSG00000204564
ENSG00000204580
ENSG00000204590
ENSG00000204599
ENSG00000204604
ENSG00000204624
ENSG00000204650
ENSG00000204818
ENSG00000204837
ENSG00000205084
ENSG00000205129
ENSG00000205517
ENSG00000205542
ENSG00000205581
ENSG00000205644
ENSG00000205726
ENSG00000211456
ENSG00000212807
ENSG00000213079
ENSG00000213109
ENSG00000213157
ENSG00000213228
ENSG00000213239
ENSG00000213341
ENSG00000213352
ENSG00000213362
ENSG00000213394
ENSG00000213397
ENSG00000213420
ENSG00000213421
ENSG00000213430
ENSG00000213453
ENSG00000213579
ENSG00000213598
ENSG00000213609
ENSG00000213676
ENSG00000213717
ENSG00000213740
ENSG00000213757
ENSG00000213783
ENSG00000213799
ENSG00000213860
ENSG00000213881
ENSG00000213979
ENSG00000214029
ENSG00000214182
ENSG00000214194
ENSG00000214269
ENSG00000214273
ENSG00000214517
ENSG00000214595
ENSG00000214908
ENSG00000215032
ENSG00000215311
ENSG00000215467
ENSG00000215717
ENSG00000215784
ENSG00000215869
ENSG00000215875
ENSG00000216360
ENSG00000216412
ENSG00000216676
ENSG00000216937
ENSG00000217325
ENSG00000217648
ENSG00000217930
ENSG00000218175
ENSG00000218186
ENSG00000218347
ENSG00000218582
ENSG00000218739
ENSG00000218902
ENSG00000218980
ENSG00000219133
ENSG00000219507
ENSG00000219902
ENSG00000219930
ENSG00000219932
ENSG00000219951
ENSG00000220848
ENSG00000221836
ENSG00000221869
ENSG00000221914
ENSG00000221926
ENSG00000221947
ENSG00000223361
ENSG00000223599
ENSG00000223718
ENSG00000223822
ENSG00000224080
ENSG00000224473
ENSG00000224668
ENSG00000224786
ENSG00000224858
ENSG00000224904
ENSG00000225093
ENSG00000225246
ENSG00000225483
ENSG00000225544
ENSG00000225766
ENSG00000225840
ENSG00000226243
ENSG00000226268
ENSG00000226327
ENSG00000226443
ENSG00000226468
ENSG00000226498
ENSG00000226540
ENSG00000226564
ENSG00000226652
ENSG00000226666
ENSG00000226937
ENSG00000226945
ENSG00000226982
ENSG00000227001
ENSG00000227105
ENSG00000227331
ENSG00000227470
ENSG00000227770
ENSG00000227852
ENSG00000227992
ENSG00000228232
ENSG00000228314
ENSG00000228463
ENSG00000228501
ENSG00000228599
ENSG00000228887
ENSG00000229455
ENSG00000230092
ENSG00000230204
ENSG00000230364
ENSG00000230478
ENSG00000230593
ENSG00000230607
ENSG00000230799
ENSG00000230913
ENSG00000230946
ENSG00000231072
ENSG00000231164
ENSG00000231245
ENSG00000231821
ENSG00000231822
ENSG00000231870
ENSG00000231925
ENSG00000232024
ENSG00000232054
ENSG00000232059
ENSG00000232112
ENSG00000232393
ENSG00000232493
ENSG00000232612
ENSG00000232727
ENSG00000232888
ENSG00000233606
ENSG00000233924
ENSG00000234080
ENSG00000234093
ENSG00000234545
ENSG00000234616
ENSG00000234750
ENSG00000234825
ENSG00000234975
ENSG00000234981
ENSG00000234982
ENSG00000235162
ENSG00000235226
ENSG00000235264
ENSG00000235354
ENSG00000235454
ENSG00000235500
ENSG00000235508
ENSG00000235636
ENSG00000235776
ENSG00000235944
ENSG00000235962
ENSG00000235990
ENSG00000236285
ENSG00000236468
ENSG00000236533
ENSG00000236609
ENSG00000236683
ENSG00000236816
ENSG00000237169
ENSG00000237186
ENSG00000237225
ENSG00000237264
ENSG00000237425
ENSG00000237774
ENSG00000237821
ENSG00000238271
ENSG00000239200
ENSG00000239345
ENSG00000239351
ENSG00000239532
ENSG00000239672
ENSG00000239789
ENSG00000240048
ENSG00000240087
ENSG00000240167
ENSG00000240356
ENSG00000240376
ENSG00000240412
ENSG00000240418
ENSG00000240480
ENSG00000240522
ENSG00000240531
ENSG00000240624
ENSG00000240914
ENSG00000241030
ENSG00000241170
ENSG00000241204
ENSG00000241370
ENSG00000241464
ENSG00000241741
ENSG00000241837
ENSG00000241839
ENSG00000241889
ENSG00000242110
ENSG00000242445
ENSG00000242527
ENSG00000242858
ENSG00000242882
ENSG00000242952
ENSG00000242992
ENSG00000243225
ENSG00000243422
ENSG00000243423
ENSG00000243537
ENSG00000243720
ENSG00000243725
ENSG00000243777
ENSG00000244053
ENSG00000244115
ENSG00000244266
ENSG00000244457
ENSG00000244485
ENSG00000244560
ENSG00000244921
ENSG00000247595
ENSG00000248385
ENSG00000248415
ENSG00000248543
ENSG00000248713
ENSG00000249013
ENSG00000249210
ENSG00000249240
ENSG00000249465
ENSG00000249860
ENSG00000250147
ENSG00000250227
ENSG00000250299
ENSG00000250462
ENSG00000250933
ENSG00000251247
ENSG00000251463
ENSG00000251563
ENSG00000253175
ENSG00000253719
ENSG00000253771
ENSG00000254126
ENSG00000254463
ENSG00000254469
ENSG00000254543
ENSG00000254595
ENSG00000254783
ENSG00000254788
ENSG00000254806
ENSG00000254999
ENSG00000255106
ENSG00000255213
ENSG00000255319
ENSG00000255397
ENSG00000255581
ENSG00000255639
ENSG00000256029
ENSG00000256060
ENSG00000256206
ENSG00000256683
ENSG00000257243
ENSG00000257727
ENSG00000257773
ENSG00000257907
ENSG00000258245
ENSG00000258429
ENSG00000258643
ENSG00000258839
ENSG00000258841
ENSG00000258959
ENSG00000258990
ENSG00000259040
ENSG00000259556
ENSG00000259753
ENSG00000260691
ENSG00000261740
ENSG00000261813
ENSG00000261884
ENSG00000261949
ENSG00000262165
ENSG00000262484
ENSG00000263142
ENSG00000263189
ENSG00000263620
ENSG00000264662
ENSG00000265590
ENSG00000265593
ENSG00000266338
ENSG00000266891
ENSG00000266964
ENSG00000266967
ENSG00000267001
ENSG00000267036
ENSG00000267135
ENSG00000267561
ENSG00000267681
ENSG00000267699
ENSG00000269069
ENSG00000269242
ENSG00000269706
ENSG00000269737
ENSG00000270316
ENSG00000270350
ENSG00000270757
ENSG00000270878
ENSG00000271602
ENSG00000271793
ENSG00000272822
ENSG00000273049
ENSG00000274308
ENSG00000274997
ENSG00000275835
ENSG00000276023
ENSG00000276840
ENSG00000276975
ENSG00000277117
ENSG00000277161
ENSG00000277447
ENSG00000277778
ENSG00000278384
ENSG00000278665
ENSG00000278889
ENSG00000280013
ENSG00000282933
ENSG00000283525
ENSG00000284060
ENSG00000284130
ENSG00000284526
ENSG00000284661
ENSG00000284969
ENSG00000285509
ENSG00000285602
ENSG00000285723
ENSG00000286185
ENSG00000286192
