## Supplementary Table 6 - Metabolon LCFA for "Transcriptome and metabolome analysis of crGART, a novel cell model of de novo purine synthesis deficiency: Alterations in CD36 expression and activity"

### Sheet: Explanation
	OrigScale			Values are normalized in terms of raw area counts.
	ScaledImpData			Each biochemical in OrigScale is rescaled to set the median equal to 1.
				Then, missing values are imputed with the minimum.
	ProNormImpData			Values for each sample are normalized by Bradford protein concentration.
				Each biochemical in OrigScale is then rescaled to set the median equal to 1.
				Lastly, missing values are imputed with the minimum.
	Pathway Heat Map			This is the heat map associated with the statistical analysis of the data.
				Indicates ratios, p- and q-values for each comparison.
				0.55	Green: indicates significant difference (p≤0.05) between the groups shown, metabolite ratio of < 1.00
				0.76	Light Green: narrowly missed statistical cutoff for significance 0.05<p<0.10, metabolite ratio of < 1.00
				1.71	Red: indicates significant difference (p≤0.05) between the groups shown; metabolite ratio of ≥ 1.00
				1.32	Light Red: narrowly missed statistical cutoff for significance 0.05<p<0.10, metabolite ratio of ≥ 1.00
				1.2	Non-colored text and cell: mean values are not significantly different for that comparison
					Blue: indicates significant (p≤0.05) ANOVA effect.
					Light Blue: indicates 0.05<p<0.10 ANOVA effect
	Box Plots - Alpha			Box plots are provided for each biochemical detected, sorted alphabetically by biochemical name.
	Box Plots - Pathway			Box plots are provided for each biochemical detected, sorted by biochemical pathway.
	Biochemical Name*			Indicates compounds that have not been officially confirmed based on a standard, but we are confident in its identity.
	Biochemical Name**			Indicates a compound for which a standard is not available, but we are reasonably confident in its identity or the information provided.
	Biochemical Name (#) or [#]			Indicates a compound that is a structural isomer of another compound in the Metabolon spectral library.
				For example, a steroid that may be sulfated at one of several positions that are indistinguishable by the mass spectrometry data or a diacylglycerol for which more than one stereospecific molecule exists.

### Sheet: Pathway Heat Map
	University of Denver - DENV-01-19MD crGART Purine Supplementation
	Heat map of statistically significant biochemicals profiled in this study. Red and green shaded cells indicate p≤0.05 (red indicates that the mean values are significantly higher for that comparison; green values significantly lower). Light red and light green shaded cells indicate 0.05<p<0.10 (light red indicates that the mean values trend higher for that comparison; light green values trend low…										Fold of Change								Statistical Values
											ANOVA Contrasts				ANOVA Main Effects				ANOVA Contrasts								ANOVA Main Effects
											Ade None		GART KO		Genotype Effect	Treatment Effect	Interaction		Ade None				GART KO				Genotype Effect		Treatment Effect		Interaction			Mean Values					% Filled Values
											KO	GART	Ade	None					KO		GART		Ade		None									KO Ade	GART Ade	GART None	KO None		KO Ade	GART Ade	GART None	KO None		Super Pathway	Sub Pathway	Chemical ID	CAS	RI	Mass
										X								X															X
	Pathway Sort Order	Super Pathway	Sub Pathway	Biochemical Name	Platform	Comp ID	KEGG	HMDB	PUBCHEM	X								X	p-value	q-value	p-value	q-value	p-value	q-value	p-value	q-value	p-value	q-value	p-value	q-value	p-value	q-value	X					X					X
	1402	Lipid	Long Chain Saturated Fatty Acid	myristate (14:0)	LC/MS neg	1365	C06424	HMDB00806	11005		0.98	0.89	2.29	2.51					0.8234	0.668	0.4714	0.8666	0.0004	0.0002	7.3013e-05	4.553e-05	5.9206e-06	2.9753e-06	0.7218	0.4203	0.5051	0.6013		0.5947	1.36	1.526	0.6068		100	100	100	100		Lipid	Long Chain Saturated Fatty Acid	519	544-63-8	5440	227.202
	1403			pentadecanoate (15:0)	LC/MS neg	1361	C16537	HMDB00826	13849		0.79	0.93	1.18	1					0.582	0.5879	0.7426	0.964	0.4636	0.0918	0.6075	0.1194	0.3816	0.0734	0.5356	0.3638	0.8737	0.6972		0.9138	1.0755	1.1546	1.1533		100	100	100	100		Lipid	Long Chain Saturated Fatty Acid	980	1002-84-2;10002-84-2	5521	241.217
	1404			palmitate (16:0)	LC/MS neg	1336	C00249	HMDB00220	985		0.76	0.94	1.68	1.35					0.6509	0.6131	0.8174	0.9752	0.0588	0.015	0.0876	0.0219	0.0163	0.0041	0.6295	0.3934	0.8746	0.6972		0.7567	1.2678	1.3427	0.9959		100	100	100	100		Lipid	Long Chain Saturated Fatty Acid	424	57-10-3	5618	255.233
	1405			margarate (17:0)	LC/MS neg	1121		HMDB02259	10465		0.81	1.06	1.04	0.79					0.482	0.5297	0.7458	0.964	0.8288	0.1497	0.4193	0.0873	0.6712	0.1219	0.7854	0.4326	0.4691	0.5869		0.9853	1.0271	0.9646	1.2167		100	100	100	100		Lipid	Long Chain Saturated Fatty Acid	891	506-12-7	5731	269.249
	1406			stearate (18:0)	LC/MS neg	1358	C01530	HMDB00827	5281		0.7	1.01	1.06	0.73					0.3919	0.4691	0.9164	0.9993	0.8157	0.1477	0.4636	0.0954	0.7201	0.1301	0.591	0.3841	0.495	0.6001		0.9925	1.054	1.0399	1.4149		100	100	100	100		Lipid	Long Chain Saturated Fatty Acid	439	57-11-4	5872	283.264
	1407			nonadecanoate (19:0)	LC/MS neg	1356	C16535	HMDB00772	12591		0.81	1.06	0.92	0.71					0.4976	0.5419	0.7737	0.964	0.6338	0.1189	0.164	0.0385	0.1886	0.0384	0.7793	0.4326	0.4957	0.6001		1.0575	0.976	0.9198	1.3043		100	100	100	100		Lipid	Long Chain Saturated Fatty Acid	892	646-30-0	6068	297.28
	1415		Long Chain Monounsaturated Fatty Acid	myristoleate (14:1n5)	LC/MS neg	32418	C08322	HMDB02000	5281119		0.87	1.05	1.86	1.55					0.3312	0.4184	0.8235	0.9778	0.0004	0.0002	0.0037	0.0014	6.6537e-05	2.6075e-05	0.5891	0.3841	0.3975	0.5378		0.7522	1.4014	1.3335	0.8615		100	100	100	100		Lipid	Long Chain Monounsaturated Fatty Acid	100001198	544-64-9	5346.9	225.186
	1418			palmitoleate (16:1n7)	LC/MS neg	33447	C08362	HMDB03229	445638		0.99	0.85	2.48	2.92					0.749	0.6508	0.3409	0.831	0.0004	0.0002	5.1867e-05	3.4922e-05	5.4025e-06	2.7489e-06	0.6469	0.3995	0.3693	0.5225		0.5953	1.479	1.746	0.5988		100	100	100	100		Lipid	Long Chain Monounsaturated Fatty Acid	452	373-49-9	5475	253.217
	1420			10-heptadecenoate (17:1n7)	LC/MS neg	33971		HMDB60038	5312435		0.95	0.91	1.86	1.94					0.8169	0.6658	0.6001	0.9183	0.0159	0.0047	0.0038	0.0014	0.0007	0.0002	0.8346	0.4436	0.5937	0.62		0.6583	1.2225	1.3406	0.6896		100	100	100	100		Lipid	Long Chain Monounsaturated Fatty Acid	100001278	29743-97-3	5555	267.233
	1422			oleate/vaccenate (18:1)	LC/MS neg	52285					0.84	0.89	2.14	2.02					0.9873	0.7181	0.6075	0.9234	0.0142	0.0042	0.0055	0.0019	0.0008	0.0003	0.7073	0.4149	0.724	0.6714		0.5755	1.2301	1.3898	0.6865		100	100	100	100		Lipid	Long Chain Monounsaturated Fatty Acid	100008930		5655	281.249
	1428			10-nonadecenoate (19:1n9)	LC/MS neg	33972		HMDB13622	5312513		0.84	0.88	1.83	1.74					0.8866	0.695	0.5812	0.9182	0.0254	0.007	0.0117	0.0038	0.0021	0.0006	0.6235	0.3934	0.7709	0.6871		0.6378	1.1688	1.3241	0.7613		100	100	100	100		Lipid	Long Chain Monounsaturated Fatty Acid	100001277	73033-09-7	5780	295.264
	1431			eicosenoate (20:1)	LC/MS neg	33587	C16526	HMDB02231	5282768		0.77	0.93	1.82	1.51					0.6169	0.5992	0.7181	0.9638	0.0291	0.0079	0.0378	0.0108	0.0052	0.0014	0.544	0.3685	0.9207	0.7154		0.6731	1.2266	1.3174	0.8725		100	100	100	100		Lipid	Long Chain Monounsaturated Fatty Acid	100001335		5950	309.28
	1435			erucate (22:1n9)	LC/MS neg	1552	C08316	HMDB02068	5281116		0.8	1.04	1.18	0.9					0.4613	0.5195	0.921	0.9993	0.4745	0.0938	0.9032	0.1664	0.6718	0.1219	0.6492	0.3995	0.5533	0.62		0.9034	1.0619	1.017	1.1272		100	100	100	100		Lipid	Long Chain Monounsaturated Fatty Acid	1087	112-86-7	6355.6	337.311
	1438		Long Chain Polyunsaturated Fatty Acid (n3 and n6)	tetradecadienoate (14:2)*	LC/MS neg	62850		HMDB00560	5312409		0.51	1.22	1.69	0.7					4.3149e-05	0.0003	0.1057	0.5282	0.0005	0.0002	0.0067	0.0023	0.3261	0.0636	0.008	0.0183	0.0001	0.0014		0.6276	1.063	0.8728	1.2385		100	100	100	100		Lipid	Long Chain Polyunsaturated Fatty Acid (n3 and n6)	100020343	39039-37-7	5292	223.17
	1448			eicosapentaenoate (EPA; 20:5n3)	LC/MS neg	18467	C06428	HMDB01999	446284		0.7	0.81	0.78	0.67					0.2235	0.3282	0.3135	0.8023	0.2487	0.0527	0.1744	0.0406	0.0849	0.0186	0.1245	0.1485	0.8727	0.6972		1.0483	0.819	1.0072	1.4989		100	100	100	100		Lipid	Long Chain Polyunsaturated Fatty Acid (n3 and n6)	2050	10-2005-9;10417-94-4	5450	301.217
	1452			docosatrienoate (22:3n3)	LC/MS neg	32417	C16534	HMDB02823	5312556		0.68	0.84	1.52	1.23					0.591	0.5879	0.5358	0.9032	0.1789	0.04	0.1562	0.0369	0.0597	0.0134	0.4167	0.3119	0.9529	0.7222		0.7389	1.1235	1.3342	1.082		100	100	100	100		Lipid	Long Chain Polyunsaturated Fatty Acid (n3 and n6)	100001195	59708-86-0	5823	333.28
	1455			linoleate (18:2n6)	LC/MS neg	1105	C01595	HMDB00673	5280450		0.82	0.8	2.25	2.32					0.8348	0.6727	0.3265	0.816	0.0091	0.0029	0.0021	0.0008	0.0003	0.0001	0.3992	0.3034	0.5774	0.62		0.5425	1.2226	1.5366	0.661		100	100	100	100		Lipid	Long Chain Polyunsaturated Fatty Acid (n3 and n6)	180	60-33-3	5535	279.233
	1457			linolenate [alpha or gamma; (18:3n3 or 6)]	LC/MS neg	34035	C06426	HMDB03073	5280934		1.02	0.86	2.21	2.62					0.6533	0.6138	0.3929	0.8471	0.0019	0.0007	0.0002	0.0001	2.7906e-05	1.1861e-05	0.7685	0.4316	0.3597	0.5166		0.6416	1.4195	1.6498	0.6295		100	100	100	100		Lipid	Long Chain Polyunsaturated Fatty Acid (n3 and n6)	100001337		5450	277.217
	1458			dihomo-linoleate (20:2n6)	LC/MS neg	17805	C16525	HMDB05060	6439848		0.84	0.8	3.08	3.22					0.784	0.6547	0.5431	0.9032	0.0024	0.0009	0.0013	0.0005	0.0001	3.88e-05	0.5337	0.3635	0.8111	0.6871		0.443	1.3636	1.6952	0.5263		75	100	100	50		Lipid	Long Chain Polyunsaturated Fatty Acid (n3 and n6)	1231	2091-39-6	5730	307.264
	1461			arachidonate (20:4n6)	LC/MS neg	1110	C00219	HMDB01043	444899		0.64	0.65	0.9	0.9					0.3729	0.4554	0.1114	0.544	0.6168	0.1169	0.7847	0.149	0.8712	0.151	0.0861	0.1173	0.5853	0.62		0.9631	0.8704	1.3447	1.4953		100	100	100	100		Lipid	Long Chain Polyunsaturated Fatty Acid (n3 and n6)	229	506-32-1	5535	303.233
	1463			adrenate (22:4n6)	LC/MS neg	32980	C16527	HMDB02226	5497181		0.86	0.85	1.91	1.92					0.8292	0.6697	0.5536	0.9032	0.05	0.013	0.0109	0.0035	0.0032	0.0009	0.788	0.4326	0.5682	0.62		0.6471	1.2342	1.4516	0.7559		100	100	100	100		Lipid	Long Chain Polyunsaturated Fatty Acid (n3 and n6)	100001193	2091-25-0	5678	331.264
	1465			docosadienoate (22:2n6)	LC/MS neg	32415	C16533	HMDB61714	5282807		0.77	1.01	1.18	0.9					0.45	0.5132	0.9764	0.9993	0.463	0.0918	0.9588	0.1752	0.6269	0.1158	0.6052	0.3874	0.5769	0.62		0.9651	1.1404	1.131	1.2603		100	100	100	100		Lipid	Long Chain Polyunsaturated Fatty Acid (n3 and n6)	100001182	7370-49-2	6034	335.296
	This is a long chain fatty acid subset of the full metabolomics data set.
